# Transmembrane protein 184B (TMEM184B) promotes expression of synaptic gene networks in the mouse hippocampus

**DOI:** 10.1101/2022.05.27.493793

**Authors:** Elizabeth B. Wright, Erik G. Larsen, Cecilia M. Coloma-Roessle, Hannah R. Hart, Martha R.C. Bhattacharya

## Abstract

In Alzheimer’s Disease (AD) and other dementias, hippocampal synaptic dysfunction and loss contribute to the progression of memory impairment. Recent analysis of human AD transcriptomes has provided a list of gene candidates that may serve as drivers of disease. One such candidate is the membrane protein TMEM184B. To evaluate whether TMEM184B contributes to neurological impairment, we asked whether loss of TMEM184B in mice causes gene expression or behavior alterations, focusing on the hippocampus. Because one major risk factor for AD is age, we compared young adult (5-month-old) and aged (15-month-old) wild type and *Tmem184b*-mutant mice to assess the dual contributions of age and genotype. TMEM184B loss altered expression of pre- and post-synaptic transcripts by 5 months and continued through 15 months, specifically affecting genes involved in synapse assembly and neural development. Wnt-activated enhancer elements were enriched among differentially expressed genes, suggesting an intersection with this pathway. Few differences existed between young adult and aged mutants, suggesting that transcriptional effects of TMEM184B loss are relatively constant. To understand how TMEM184B disruption may impact behaviors, we evaluated memory using the novel object recognition test and anxiety using the elevated plus maze. Young adult *Tmem184b-*mutant mice show normal object discrimination, suggesting a lack of memory impairment at this age. However, mutant mice showed decreased anxiety, a phenotype seen in some neurodevelopmental disorders. Taken together, our data suggest that TMEM184B is required for proper synaptic gene expression and anxiety-related behavior and is more likely to be linked to neurodevelopmental disorders than to dementia.
