## Supplemental Files 1-8 for "Transmembrane protein 184B (TMEM184B) promotes expression of synaptic gene networks in the mouse hippocampus": Additional File 3 - 5 mo GO.xlsx

### Sheet: All
GO biological process complete	Mus musculus - REFLIST (21988)	Client Text Box Input (1042)	Client Text Box Input (expected)	Client Text Box Input (over/under)	Client Text Box Input (fold Enrichment)	Client Text Box Input (raw P-value)	Client Text Box Input (FDR)
postsynaptic specialization assembly (GO:0098698)	10	5	0.47	+	10.55	0.000386	0.037
copper ion transport (GO:0006825)	14	6	0.66	+	9.04	0.00019	0.021
locomotory exploration behavior (GO:0035641)	19	8	0.9	+	8.88	1.76e-05	0.00385
postsynapse assembly (GO:0099068)	16	6	0.76	+	7.91	0.000338	0.0337
postsynaptic specialization organization (GO:0099084)	19	7	0.9	+	7.77	0.000117	0.0143
vocalization behavior (GO:0071625)	22	7	1.04	+	6.71	0.000247	0.026
mRNA splice site selection (GO:0006376)	27	8	1.28	+	6.25	0.000135	0.016
postsynaptic membrane organization (GO:0001941)	31	8	1.47	+	5.45	0.000301	0.0312
exploration behavior (GO:0035640)	35	9	1.66	+	5.43	0.00013	0.0156
postsynapse organization (GO:0099173)	97	21	4.6	+	4.57	6.99e-08	3.15e-05
regulation of neuronal synaptic plasticity (GO:0048168)	70	13	3.32	+	3.92	8.62e-05	0.0115
positive regulation of dendritic spine development (GO:0060999)	63	11	2.99	+	3.68	0.000472	0.043
cellular response to acid chemical (GO:0071229)	81	13	3.84	+	3.39	0.00031	0.0315
regulation of dendritic spine development (GO:0060998)	83	13	3.93	+	3.31	0.000383	0.037
regulation of dendrite morphogenesis (GO:0048814)	92	14	4.36	+	3.21	0.000301	0.031
glial cell development (GO:0021782)	115	17	5.45	+	3.12	9.78e-05	0.0123
regulation of postsynapse organization (GO:0099175)	110	16	5.21	+	3.07	0.000183	0.0206
transition metal ion transport (GO:0000041)	98	14	4.64	+	3.01	0.000533	0.0469
synapse organization (GO:0050808)	306	42	14.5	+	2.9	7.66e-09	5.75e-06
regulation of synaptic plasticity (GO:0048167)	229	31	10.85	+	2.86	9e-07	0.000289
regulation of RNA splicing (GO:0043484)	157	21	7.44	+	2.82	5.83e-05	0.00919
learning (GO:0007612)	183	23	8.67	+	2.65	6.31e-05	0.00956
learning or memory (GO:0007611)	314	37	14.88	+	2.49	1.81e-06	0.000492
negative regulation of supramolecular fiber organization (GO:1902904)	170	20	8.06	+	2.48	0.00055	0.0482
telencephalon development (GO:0021537)	247	29	11.71	+	2.48	2.62e-05	0.00503
modulation of chemical synaptic transmission (GO:0050804)	521	61	24.69	+	2.47	1.6e-09	1.8e-06
regulation of trans-synaptic signaling (GO:0099177)	522	61	24.74	+	2.47	1.64e-09	1.73e-06
glial cell differentiation (GO:0010001)	190	22	9	+	2.44	0.000313	0.0316
gliogenesis (GO:0042063)	242	28	11.47	+	2.44	4.44e-05	0.00722
cognition (GO:0050890)	351	40	16.63	+	2.4	1.66e-06	0.000459
negative regulation of cell development (GO:0010721)	202	23	9.57	+	2.4	0.000267	0.0278
regulation of cell junction assembly (GO:1901888)	220	25	10.43	+	2.4	0.000145	0.0171
regulation of synapse structure or activity (GO:0050803)	270	30	12.8	+	2.34	5.69e-05	0.00906
negative regulation of neuron death (GO:1901215)	254	28	12.04	+	2.33	0.000117	0.0144
negative regulation of cell projection organization (GO:0031345)	209	23	9.9	+	2.32	0.000391	0.0369
regulation of mRNA metabolic process (GO:1903311)	291	32	13.79	+	2.32	3.45e-05	0.00598
regulation of neuron apoptotic process (GO:0043523)	274	30	12.98	+	2.31	6.7e-05	0.00978
regulation of synapse organization (GO:0050807)	262	28	12.42	+	2.26	0.000162	0.0185
forebrain development (GO:0030900)	386	41	18.29	+	2.24	5.71e-06	0.00143
cell junction organization (GO:0034330)	512	54	24.26	+	2.23	2.94e-07	0.000108
regulation of neuron death (GO:1901214)	382	39	18.1	+	2.15	2.46e-05	0.00491
cell surface receptor signaling pathway involved in cell-cell signaling (GO:1905114)	295	30	13.98	+	2.15	0.000222	0.0238
regulation of neurogenesis (GO:0050767)	444	45	21.04	+	2.14	7.38e-06	0.00179
positive regulation of cellular protein localization (GO:1903829)	277	28	13.13	+	2.13	0.00041	0.0382
RNA splicing (GO:0008380)	333	32	15.78	+	2.03	0.000491	0.0445
regulation of cell morphogenesis (GO:0022604)	333	32	15.78	+	2.03	0.000491	0.0442
cell morphogenesis involved in neuron differentiation (GO:0048667)	456	43	21.61	+	1.99	6.86e-05	0.00957
cell projection morphogenesis (GO:0048858)	506	47	23.98	+	1.96	4.17e-05	0.00706
regulation of supramolecular fiber organization (GO:1902903)	389	36	18.43	+	1.95	0.000338	0.0335
regulation of nervous system development (GO:0051960)	542	50	25.69	+	1.95	2.18e-05	0.00447
plasma membrane bounded cell projection morphogenesis (GO:0120039)	500	46	23.69	+	1.94	5.95e-05	0.00919
neuron projection morphogenesis (GO:0048812)	494	45	23.41	+	1.92	8.51e-05	0.0115
regulation of cell development (GO:0060284)	586	53	27.77	+	1.91	2.61e-05	0.00508
cell part morphogenesis (GO:0032990)	533	48	25.26	+	1.9	6.55e-05	0.00983
brain development (GO:0007420)	652	58	30.9	+	1.88	1.36e-05	0.00316
regulation of cell projection organization (GO:0031344)	745	65	35.31	+	1.84	9.06e-06	0.00216
behavior (GO:0007610)	703	61	33.31	+	1.83	1.78e-05	0.00384
central nervous system development (GO:0007417)	877	76	41.56	+	1.83	1.48e-06	0.000432
regulation of plasma membrane bounded cell projection organization (GO:0120035)	730	63	34.59	+	1.82	1.66e-05	0.00369
head development (GO:0060322)	710	61	33.65	+	1.81	2.83e-05	0.00519
plasma membrane bounded cell projection organization (GO:0120036)	1134	96	53.74	+	1.79	2.02e-07	7.95e-05
neuron projection development (GO:0031175)	721	61	34.17	+	1.79	3.4e-05	0.00602
cell projection organization (GO:0030030)	1190	100	56.39	+	1.77	1.25e-07	5.17e-05
regulation of cellular protein localization (GO:1903827)	562	47	26.63	+	1.76	0.000348	0.0343
cellular component morphogenesis (GO:0032989)	622	52	29.48	+	1.76	0.000212	0.023
regulation of vesicle-mediated transport (GO:0060627)	609	50	28.86	+	1.73	0.000387	0.037
regulation of cellular localization (GO:0060341)	870	71	41.23	+	1.72	2.67e-05	0.00502
negative regulation of cellular component organization (GO:0051129)	761	62	36.06	+	1.72	0.000106	0.0133
neurogenesis (GO:0022008)	1514	123	71.75	+	1.71	2.19e-08	1.19e-05
regulation of anatomical structure morphogenesis (GO:0022603)	981	79	46.49	+	1.7	1.38e-05	0.00316
regulation of cell migration (GO:0030334)	958	77	45.4	+	1.7	2.21e-05	0.00447
regulation of cellular component biogenesis (GO:0044087)	993	79	47.06	+	1.68	2.17e-05	0.0045
cell morphogenesis (GO:0000902)	757	60	35.87	+	1.67	0.000215	0.0231
regulation of locomotion (GO:0040012)	1060	84	50.23	+	1.67	1.44e-05	0.00324
regulation of cell motility (GO:2000145)	1012	80	47.96	+	1.67	2.57e-05	0.00506
nervous system development (GO:0007399)	2114	167	100.18	+	1.67	2.8e-10	4.41e-07
generation of neurons (GO:0048699)	1386	109	65.68	+	1.66	8.39e-07	0.000275
neuron development (GO:0048666)	894	70	42.37	+	1.65	9.53e-05	0.0121
cell-cell signaling (GO:0007267)	843	66	39.95	+	1.65	0.000163	0.0184
regulation of cellular component movement (GO:0051270)	1097	85	51.99	+	1.64	2.72e-05	0.00504
neuron differentiation (GO:0030182)	1093	83	51.8	+	1.6	6.72e-05	0.00971
negative regulation of cell death (GO:0060548)	1095	83	51.89	+	1.6	6.81e-05	0.00967
negative regulation of developmental process (GO:0051093)	968	73	45.87	+	1.59	0.000228	0.0243
regulation of cell death (GO:0010941)	1710	127	81.04	+	1.57	1.41e-06	0.000426
negative regulation of signal transduction (GO:0009968)	1247	92	59.09	+	1.56	5.95e-05	0.00911
negative regulation of protein metabolic process (GO:0051248)	1058	78	50.14	+	1.56	0.000237	0.025
positive regulation of cellular component organization (GO:0051130)	1237	91	58.62	+	1.55	7.41e-05	0.0101
negative regulation of cell communication (GO:0010648)	1367	99	64.78	+	1.53	6.86e-05	0.00965
negative regulation of signaling (GO:0023057)	1370	99	64.92	+	1.52	7e-05	0.00968
regulation of cellular component organization (GO:0051128)	2498	180	118.38	+	1.52	3.51e-08	1.73e-05
cytoskeleton organization (GO:0007010)	1126	81	53.36	+	1.52	0.00036	0.0352
regulation of localization (GO:0032879)	2915	209	138.14	+	1.51	2.65e-09	2.45e-06
cell development (GO:0048468)	1837	131	87.05	+	1.5	6.81e-06	0.00168
regulation of programmed cell death (GO:0043067)	1543	110	73.12	+	1.5	4.65e-05	0.00748
negative regulation of cellular metabolic process (GO:0031324)	2541	181	120.42	+	1.5	7.53e-08	3.3e-05
regulation of apoptotic process (GO:0042981)	1507	107	71.42	+	1.5	6.57e-05	0.00977
negative regulation of response to stimulus (GO:0048585)	1638	116	77.62	+	1.49	3.45e-05	0.00604
regulation of phosphate metabolic process (GO:0019220)	1416	100	67.1	+	1.49	0.000152	0.0177
regulation of phosphorus metabolic process (GO:0051174)	1417	100	67.15	+	1.49	0.000152	0.0177
negative regulation of nitrogen compound metabolic process (GO:0051172)	2383	167	112.93	+	1.48	6.77e-07	0.000232
regulation of biological quality (GO:0065008)	3876	271	183.68	+	1.48	5.68e-11	1.49e-07
negative regulation of metabolic process (GO:0009892)	2985	208	141.46	+	1.47	3.21e-08	1.63e-05
regulation of protein metabolic process (GO:0051246)	2522	175	119.52	+	1.46	7.38e-07	0.000247
regulation of cell differentiation (GO:0045595)	1617	112	76.63	+	1.46	0.000112	0.0138
regulation of signaling (GO:0023051)	3280	227	155.44	+	1.46	8.48e-09	6.07e-06
regulation of cell communication (GO:0010646)	3270	226	154.96	+	1.46	1.05e-08	6.38e-06
negative regulation of macromolecule metabolic process (GO:0010605)	2766	191	131.08	+	1.46	2.2e-07	8.46e-05
regulation of protein modification process (GO:0031399)	1537	106	72.84	+	1.46	0.000208	0.0228
regulation of transport (GO:0051049)	1907	131	90.37	+	1.45	3.46e-05	0.00593
regulation of cellular protein metabolic process (GO:0032268)	2346	161	111.18	+	1.45	4.25e-06	0.00108
regulation of multicellular organismal development (GO:2000026)	1473	101	69.8	+	1.45	0.000413	0.0383
regulation of developmental process (GO:0050793)	2565	175	121.55	+	1.44	1.88e-06	0.000501
negative regulation of biosynthetic process (GO:0009890)	1639	111	77.67	+	1.43	0.000315	0.0316
negative regulation of cellular biosynthetic process (GO:0031327)	1595	107	75.59	+	1.42	0.00053	0.0469
regulation of signal transduction (GO:0009966)	2850	191	135.06	+	1.41	1.66e-06	0.000467
negative regulation of cellular process (GO:0048523)	4932	330	233.72	+	1.41	2.47e-11	9.74e-08
negative regulation of biological process (GO:0048519)	5380	353	254.96	+	1.38	3.44e-11	1.08e-07
system development (GO:0048731)	4223	277	200.13	+	1.38	1.55e-08	8.72e-06
transport (GO:0006810)	3651	239	173.02	+	1.38	2.83e-07	0.000106
multicellular organism development (GO:0007275)	4842	314	229.46	+	1.37	3.31e-09	2.61e-06
regulation of nitrogen compound metabolic process (GO:0051171)	5447	350	258.13	+	1.36	4.73e-10	6.77e-07
developmental process (GO:0032502)	5627	361	266.66	+	1.35	2.77e-10	4.85e-07
macromolecule localization (GO:0033036)	2295	147	108.76	+	1.35	0.000303	0.031
anatomical structure development (GO:0048856)	5233	335	247.99	+	1.35	2.78e-09	2.3e-06
regulation of cellular metabolic process (GO:0031323)	5813	371	275.48	+	1.35	2.14e-10	4.21e-07
cellular protein metabolic process (GO:0044267)	2917	186	138.24	+	1.35	4.26e-05	0.00698
regulation of multicellular organismal process (GO:0051239)	2858	182	135.44	+	1.34	6.58e-05	0.00969
establishment of localization (GO:0051234)	3818	243	180.93	+	1.34	1.99e-06	0.000522
cellular protein modification process (GO:0006464)	2272	144	107.67	+	1.34	0.000517	0.0463
protein modification process (GO:0036211)	2272	144	107.67	+	1.34	0.000517	0.046
positive regulation of nitrogen compound metabolic process (GO:0051173)	2942	186	139.42	+	1.33	6.73e-05	0.00964
localization (GO:0051179)	5066	320	240.08	+	1.33	2.76e-08	1.45e-05
regulation of primary metabolic process (GO:0080090)	5637	356	267.13	+	1.33	2.77e-09	2.43e-06
positive regulation of cellular process (GO:0048522)	5825	367	276.04	+	1.33	1.68e-09	1.65e-06
regulation of macromolecule metabolic process (GO:0060255)	6056	381	286.99	+	1.33	6.96e-10	9.14e-07
regulation of metabolic process (GO:0019222)	6540	410	309.93	+	1.32	1.16e-10	2.61e-07
protein metabolic process (GO:0019538)	3482	217	165.01	+	1.32	3.29e-05	0.00589
regulation of nucleobase-containing compound metabolic process (GO:0019219)	3790	236	179.61	+	1.31	1.36e-05	0.0032
positive regulation of cellular metabolic process (GO:0031325)	3180	198	150.7	+	1.31	9.36e-05	0.0121
cellular component organization (GO:0016043)	5271	328	249.79	+	1.31	7.81e-08	3.33e-05
animal organ development (GO:0048513)	3183	198	150.84	+	1.31	9.45e-05	0.0121
cellular component organization or biogenesis (GO:0071840)	5463	339	258.89	+	1.31	5.99e-08	2.77e-05
positive regulation of metabolic process (GO:0009893)	3705	228	175.58	+	1.3	4.25e-05	0.00705
organelle organization (GO:0006996)	3251	200	154.06	+	1.3	0.000156	0.0179
regulation of RNA metabolic process (GO:0051252)	3548	218	168.14	+	1.3	7.78e-05	0.0106
cellular developmental process (GO:0048869)	3685	226	174.63	+	1.29	5.87e-05	0.00915
positive regulation of biological process (GO:0048518)	6350	389	300.92	+	1.29	1.01e-08	6.36e-06
regulation of gene expression (GO:0010468)	4688	287	222.16	+	1.29	3.62e-06	0.000934
cellular macromolecule metabolic process (GO:0044260)	4038	247	191.36	+	1.29	2.63e-05	0.00499
cell differentiation (GO:0030154)	3632	222	172.12	+	1.29	9.06e-05	0.0119
macromolecule metabolic process (GO:0043170)	5460	331	258.75	+	1.28	9.24e-07	0.000291
cellular metabolic process (GO:0044237)	6518	394	308.88	+	1.28	3.56e-08	1.7e-05
regulation of cellular biosynthetic process (GO:0031326)	3944	238	186.9	+	1.27	9.17e-05	0.0119
positive regulation of macromolecule metabolic process (GO:0010604)	3378	203	160.08	+	1.27	0.000461	0.0425
regulation of response to stimulus (GO:0048583)	3968	238	188.04	+	1.27	0.000133	0.0159
nitrogen compound metabolic process (GO:0006807)	5847	350	277.09	+	1.26	1.11e-06	0.000344
primary metabolic process (GO:0044238)	6405	382	303.53	+	1.26	3.62e-07	0.00013
regulation of biosynthetic process (GO:0009889)	4025	240	190.74	+	1.26	0.000199	0.022
regulation of cellular macromolecule biosynthetic process (GO:2000112)	3726	222	176.57	+	1.26	0.000402	0.0377
regulation of macromolecule biosynthetic process (GO:0010556)	3763	224	178.33	+	1.26	0.000363	0.0353
organonitrogen compound metabolic process (GO:1901564)	4391	260	208.09	+	1.25	0.000126	0.0153
metabolic process (GO:0008152)	7571	443	358.79	+	1.23	1.37e-07	5.54e-05
organic substance metabolic process (GO:0071704)	7141	414	338.41	+	1.22	1.57e-06	0.000451
regulation of cellular process (GO:0050794)	11583	643	548.91	+	1.17	1.01e-08	6.62e-06
regulation of biological process (GO:0050789)	12111	668	573.93	+	1.16	8.68e-09	5.94e-06
biological regulation (GO:0065007)	12720	695	602.79	+	1.15	1.18e-08	6.89e-06
cellular process (GO:0009987)	15286	814	724.4	+	1.12	1.32e-09	1.6e-06
biological_process (GO:0008150)	20676	1011	979.82	+	1.03	1.8e-05	0.00379
nervous system process (GO:0050877)	2153	69	102.03	-	0.68	0.00047	0.0431
immune response (GO:0006955)	1743	51	82.6	-	0.62	0.000187	0.0209
G protein-coupled receptor signaling pathway (GO:0007186)	1821	44	86.3	-	0.51	5.01e-07	0.000175
Unclassified (UNCLASSIFIED)	1312	31	62.18	-	0.5	1.8e-05	0.00384
sensory perception (GO:0007600)	1647	23	78.05	-	0.29	2.61e-13	1.37e-09
humoral immune response (GO:0006959)	429	4	20.33	-	0.2	3.23e-05	0.00585
regulation of B cell activation (GO:0050864)	323	3	15.31	-	0.2	0.000389	0.0369
defense response to bacterium (GO:0042742)	507	4	24.03	-	0.17	1.41e-06	0.000418
immunoglobulin production (GO:0002377)	270	1	12.8	-	0.08	8.99e-05	0.0119
production of molecular mediator of immune response (GO:0002440)	286	1	13.55	-	0.07	4.2e-05	0.00703
sensory perception of chemical stimulus (GO:0007606)	1223	2	57.96	-	0.03	1.86e-22	2.94e-18
sensory perception of smell (GO:0007608)	1123	1	53.22	-	0.02	5.89e-22	4.64e-18

### Sheet: FE >2
Additional File 3. Gene Ontology analysis of Biological Processes enriched in differentially expressed genes from Tmem184b-mutant mice.
Category	GO biological process complete	Mus musculus - REFLIST (21988)	Client Text Box Input (1042)	Client Text Box Input (expected)	Client Text Box Input (over/under)	Client Text Box Input (fold Enrichment)	Client Text Box Input (raw P-value)	Client Text Box Input (FDR)	Avg FE	Avg P
beh	locomotory exploration behavior (GO:0035641)	19	8	0.9	+	8.88	1.76e-05	0.00385	7.00667	0.000131533
beh	vocalization behavior (GO:0071625)	22	7	1.04	+	6.71	0.000247	0.026
beh	exploration behavior (GO:0035640)	35	9	1.66	+	5.43	0.00013	0.0156
death	negative regulation of neuron death (GO:1901215)	254	28	12.04	+	2.33	0.000117	0.0144	2.26333	6.95333e-05
death	regulation of neuron apoptotic process (GO:0043523)	274	30	12.98	+	2.31	6.7e-05	0.00978
death	regulation of neuron death (GO:1901214)	382	39	18.1	+	2.15	2.46e-05	0.00491
dev	positive regulation of dendritic spine development (GO:0060999)	63	11	2.99	+	3.68	0.000472	0.043	2.62071	0.000249606
dev	regulation of dendritic spine development (GO:0060998)	83	13	3.93	+	3.31	0.000383	0.037
dev	regulation of dendrite morphogenesis (GO:0048814)	92	14	4.36	+	3.21	0.000301	0.031
dev	glial cell development (GO:0021782)	115	17	5.45	+	3.12	9.78e-05	0.0123
dev	negative regulation of supramolecular fiber organization (GO:1902904)	170	20	8.06	+	2.48	0.00055	0.0482
dev	telencephalon development (GO:0021537)	247	29	11.71	+	2.48	2.62e-05	0.00503
dev	glial cell differentiation (GO:0010001)	190	22	9	+	2.44	0.000313	0.0316
dev	gliogenesis (GO:0042063)	242	28	11.47	+	2.44	4.44e-05	0.00722
dev	negative regulation of cell development (GO:0010721)	202	23	9.57	+	2.4	0.000267	0.0278
dev	regulation of cell junction assembly (GO:1901888)	220	25	10.43	+	2.4	0.000145	0.0171
dev	negative regulation of cell projection organization (GO:0031345)	209	23	9.9	+	2.32	0.000391	0.0369
dev	forebrain development (GO:0030900)	386	41	18.29	+	2.24	5.71e-06	0.00143
dev	regulation of neurogenesis (GO:0050767)	444	45	21.04	+	2.14	7.38e-06	0.00179
dev	regulation of cell morphogenesis (GO:0022604)	333	32	15.78	+	2.03	0.000491	0.0442
mem	learning (GO:0007612)	183	23	8.67	+	2.65	6.31e-05	0.00956	2.51333	2.219e-05
mem	learning or memory (GO:0007611)	314	37	14.88	+	2.49	1.81e-06	0.000492
mem	cognition (GO:0050890)	351	40	16.63	+	2.4	1.66e-06	0.000459
other	copper ion transport (GO:0006825)	14	6	0.66	+	9.04	0.00019	0.021	3.87375	0.000270225
other	mRNA splice site selection (GO:0006376)	27	8	1.28	+	6.25	0.000135	0.016
other	cellular response to acid chemical (GO:0071229)	81	13	3.84	+	3.39	0.00031	0.0315
other	transition metal ion transport (GO:0000041)	98	14	4.64	+	3.01	0.000533	0.0469
other	regulation of RNA splicing (GO:0043484)	157	21	7.44	+	2.82	5.83e-05	0.00919
other	regulation of mRNA metabolic process (GO:1903311)	291	32	13.79	+	2.32	3.45e-05	0.00598
other	positive regulation of cellular protein localization (GO:1903829)	277	28	13.13	+	2.13	0.00041	0.0382
other	RNA splicing (GO:0008380)	333	32	15.78	+	2.03	0.000491	0.0445
syn	postsynaptic specialization assembly (GO:0098698)	10	5	0.47	+	10.55	0.000386	0.037	4.19467	0.000123558
syn	postsynapse assembly (GO:0099068)	16	6	0.76	+	7.91	0.000338	0.0337
syn	postsynaptic specialization organization (GO:0099084)	19	7	0.9	+	7.77	0.000117	0.0143
syn	postsynaptic membrane organization (GO:0001941)	31	8	1.47	+	5.45	0.000301	0.0312
syn	postsynapse organization (GO:0099173)	97	21	4.6	+	4.57	6.99e-08	3.15e-05
syn	regulation of neuronal synaptic plasticity (GO:0048168)	70	13	3.32	+	3.92	8.62e-05	0.0115
syn	regulation of postsynapse organization (GO:0099175)	110	16	5.21	+	3.07	0.000183	0.0206
syn	synapse organization (GO:0050808)	306	42	14.5	+	2.9	7.66e-09	5.75e-06
syn	regulation of synaptic plasticity (GO:0048167)	229	31	10.85	+	2.86	9e-07	0.000289
syn	modulation of chemical synaptic transmission (GO:0050804)	521	61	24.69	+	2.47	1.6e-09	1.8e-06
syn	regulation of trans-synaptic signaling (GO:0099177)	522	61	24.74	+	2.47	1.64e-09	1.73e-06
syn	regulation of synapse structure or activity (GO:0050803)	270	30	12.8	+	2.34	5.69e-05	0.00906
syn	regulation of synapse organization (GO:0050807)	262	28	12.42	+	2.26	0.000162	0.0185
syn	cell junction organization (GO:0034330)	512	54	24.26	+	2.23	2.94e-07	0.000108
syn	cell surface receptor signaling pathway involved in cell-cell signaling (GO:1905114)	295	30	13.98	+	2.15	0.000222	0.0238
