## Supplemental Files 1-8 for "Transmembrane protein 184B (TMEM184B) promotes expression of synaptic gene networks in the mouse hippocampus": Additional File 5 - Common 5 and 15.csv

Additional File 5. Differentially expressed genes in Tmem184b-mutant mice common to both the 5-month-old and 15-month-old comparison groups. Ribosomal transcripts have been omitted.
Column1
Ndufa5
Otub1
Spock2
Rnf187
Gal3st3
Tcea2
Dlgap3
Sorl1
Pigt
Sv2c
Zmiz2
Malat1
Btg2
4933439C10Rik
Eef2
Rn45s
Jph4
Pink1
Crybb1
Ckb
Mdm4
Tmem181b-ps
Cpne7
Ppfia3
Ppm1h
Rundc3a
Tle5
Lrfn4
Cdr1
Dlgap4
Xkr4
Fam171a2
Zfp445
Scaf1
Dok3
Nrxn2
Tnk2
Gadd45g
Tuba1b
Rrp1
Bean1
Ppp1r16a
Jph3
Dmtf1
Chrm4
Drap1
Sema6b
Atp11a
Dmpk
Cyfip2
Asrgl1
Dnajb14
Nktr
Smarcd3
Kcnma1
Luc7l3
Adcy1
Palm2
R3hdm4
Plekhm2
Ncan
Gabrb1
Kbtbd11
Nsmf
Sdc3
Ogt
Fibcd1
Palm
Stbd1
Nenf
Lrrc4b
Tmcc2
Ephb6
Firre
Gm20594
Grk4
Fkbp8
Aplp1
Abhd17a
Gpr162
Gprin1
Zfp358
Mfsd10
Ccdc85b
Stk32c
Cacng8
Taok2
Wnt7b
Cmip
Mbd6
Podxl2
Arhgdia
Nek1
Rgl2
2900052N01Rik
Rack1
Lrfn1
Pfdn5
Gtf3a
Pot1b
Adgrg1
Junb
Tnr
Grik5
Itpka
Txn2
Aff3
Hectd2os
Mat2a
Rtn2
Lmna
Brsk1
Cbx6
Tppp3
Dact3
Eif3k
Ssh3
Ago2
Gnl1
Tesk1
Gadd45b
Fbxo2
Synpo
Ssbp3
Samd1
A630089N07Rik
Supt16
Synrg
Il4ra
Asphd2
Zbtb20
Sipa1l1
Cops6
Mbd3
Epn1
Map1b
Wdtc1
Zfp622
Ksr2
Neurl1a
Cspg5
Rasl10b
Rplp0
Diras2
Prxl2b
Zfp369
Tmem184b
Abhd12
Slc25a23
Eno1
Egr4
Ifi27
Mtch1
Dgcr6
Lrfn2
Gatad2b
Mfge8
Ppp1r9b
Ccn1
Hdac5
Akap13
Glg1
Phyhip
Ddrgk1
Ttc14
Snf8
G2e3
Dpf1
Epop
Kcnab2
St6galnac6
Dennd5a
Golga7b
Samd4b
Use1
2410006H16Rik
Egln2
Rasl11b
Grk2
Yod1
Apoe
Cbarp
Scn8a
Nnat
Map3k10
Zfp106
Hras
Npas4
Neat1
Cic
Slc17a7
Sart1
Wnt4
Rrp7a
Plxna4
Gm17644
Homer2
Kcnh3
Agap2
Rplp1
Ap2b1
Ttbk1
Atp5o
Gfod1
B4galt2
Rreb1
Pnmal2
Nop53
Arid5b
Kcng2
Adcy2
Ptpa
Zranb2
Ube2v1
Phf20l1
Stox2
Kcnh7
Gnai2
Syp
Kcnq1ot1
Abca8a
Adgrb2
