## Supplemental Files 1-8 for "Transmembrane protein 184B (TMEM184B) promotes expression of synaptic gene networks in the mouse hippocampus": Additional File 7 - HDSigDB.xlsx

### Sheet: Sheet1
Additional File 7. Analysis of 104 differentially expressed genes across aging in Tmem184b-mutant mice using the Huntington's Disease Database (HDsigDB).
Category	Term	Overlap	P-value	Adjusted P-value	Odds Ratio	Combined Score	Genes	Avg Pval
AT	Genes Down-Regulated In Cerebellum Of 18 Week Old Atxn 1 154Q/2Q Mice Treated With ASO Vs Vehicle GSE114674	16/393	1.72548e-10	1.02724e-07	9.52224	214.063	TMEM88B;LAG3;CNP;MOG;PLEKHB1;LPAR1;TRF;EMP2;COCH;CLDN11;NKAIN1;CARHSP1;CYP26B1;MOBP;PACS2;PRR18	0.00101692
AT	Genes Changed In Cerebellum Of 18 Week Old Atxn 1 154Q/2Q Mice Treated With ASO Vs Vehicle GSE114674	18/777	8.25636e-08	1.79758e-05	5.3396	87.0872	TMEM88B;LAG3;CNP;MOG;PLEKHB1;LPAR1;TRF;EMP2;SRL;COCH;CLDN11;NKAIN1;CARHSP1;CYP26B1;MOBP;PACS2;PRR18;RREB1
AT	Genes Changed In Cerebellum Of 12 Week Old ATXN1[82Q] Vs WT GSE122099	22/1433	3.03511e-06	0.000246396	3.55839	45.2103	PPP1R16B;LAG3;LYNX1;CNP;MOG;PLEKHB1;TRF;ATP1A2;SRL;COCH;GNG13;FNDC5;CLDN11;NKAIN1;CARHSP1;CYP26B1;MOBP;CNTNAP5C;NDST3;RREB1;SCN4B;TRABD2B
AT	Genes Changed In Cerebellum Of 12 Week Old Atxn1[154Q/2Q] Vs WT GSE122099	28/2213	4.60022e-06	0.00032864	3.02631	37.1915	KANK2;CNP;PLEKHB1;TSHZ2;LPAR1;PPM1H;SRL;COCH;ADAMTS4;EPS8L1;ARGLU1;PPP1R16B;TTC14;TMEM88B;TIA1;LYNX1;WSB1;KLF13;MOG;VASH1;GNG13;CLDN11;CARHSP1;SST;RSRP1;PRR18;SCN4B;TRABD2B
AT	Genes Up-Regulated In Cerebellum Of 12 Week Old ATXN1[82Q] Vs WT GSE122099	12/500	1.01574e-05	0.0005852	5.24473	60.3003	CLDN11;NKAIN1;LAG3;CARHSP1;CYP26B1;CNP;MOBP;MOG;PLEKHB1;TRF;ATP1A2;COCH
AT	Genes Changed In Inferior Olive Of 12 Week Old Atxn1[154Q/2Q] Vs WT GSE122099	12/559	3.05769e-05	0.00140026	4.66481	48.4919	CLDN11;NKAIN1;SMOC2;CNP;DUSP1;SST;EPS8L1;HR;PRR18;ATP1A2;SCN4B;COCH
AT	Genes Changed In Cerebellum Atxn1[82Q]CaLoxM120A Mice Compared To Atxn1[82Q] KI Mice GSE114815	40/4235	3.24982e-05	0.00142271	2.37653	24.5598	ATP5MD;CNP;TSHZ2;LPAR1;TRF;LRP4;HR;ATP1A2;FTX;COX6A1;APCDD1;COCH;ADAMTS4;NKAIN1;CYP26B1;MOBP;GRK4;SNHG20;EPS8L1;CCNL2;CCNL1;RREB1;COX8A;TTC14;TMEM88B;LAG3;EDN3;C130074G19RIK;CDC7;DLK1;GNG13;NPAS4;FNDC5;CLDN11;PRPF39;PACS2;COL6A1;A330023F24RIK;PRR18;SCN4B
AT	Genes Down-Regulated In Inferior Olive Of 12 Week Old Atxn1[154Q/2Q] Vs WT GSE122099	10/416	5.73686e-05	0.00228999	5.16208	50.413	CLDN11;NKAIN1;SMOC2;CNP;DUSP1;SST;PRR18;ATP1A2;SCN4B;COCH
AT	Genes Changed In Cerebellum Of WT Mice Compared To Atxn1[82Q] KI Mice GSE114815	35/3615	8.00951e-05	0.002861	2.34594	22.1276	CNP;PLEKHB1;TSHZ2;TRF;ATP1A2;FTX;COX6A1;SRL;4930470H14RIK;COCH;NKAIN1;MOBP;CNTNAP5C;RREB1;PPP1R16B;COX8A;TMEM88B;LAG3;LYNX1;WSB1;KLF13;EGR4;EDN3;MOG;SPHK1;EMP2;DLK1;GNG13;NPAS4;FNDC5;CLDN11;CARHSP1;PRR18;SCN4B;TRABD2B
HD	Genes Changed In The Astrocytes Of R6/2 Mice Vs WT At 1 Month Old GSE124846	24/883	1.42501e-11	2.54506e-08	6.73306	168.153	PPP1R16B;TMEM88B;TIA1;LYNX1;WSB1;CNP;SLC44A1;MOG;LPAR1;HTR2C;TRF;EMP2;FTX;SRL;4930470H14RIK;COCH;CLDN11;CYP26B1;NDST3;RSRP1;A330023F24RIK;PRR18;CCNL1;SCN4B	0.00068669
HD	Genes Down-Regulated In Striatum Of R6/2 Vs WT Mice GSE109416	32/2259	5.43232e-08	1.38602e-05	3.57609	59.8219	CNP;SLC44A1;PLEKHB1;LPAR1;TRF;HR;ATP1A2;4930470H14RIK;COCH;ADAMTS4;MOBP;ARGLU1;RREB1;TRP53INP2;PPP1R16B;A130077B15RIK;TMEM88B;LYNX1;EGR4;DUSP1;EMP2;NPAS4;CLK1;CLDN11;LARS2;CARHSP1;PACS2;SST;COL6A1;PRR18;SCN4B;TRABD2B
HD	HD Disease-Related Genes In HdhQ111 6 Mon Vs 2 Mon Mice PMID29020921	47/4428	1.00646e-07	1.79758e-05	2.97246	47.8913	CREBZF;CNP;SLC44A1;SEC1;PLEKHB1;TSHZ2;LPAR1;PPM1H;HTR2C;TRF;LRP4;HR;ATP1A2;FTX;COX6A1;ADAMTS4;NKAIN1;CYP26B1;MOBP;GRK4;NDST3;CCNL2;2610301B20RIK;CCNL1;JUNB;ARGLU1;TRP53INP2;SRSF11;TMEM88B;LYNX1;KLF13;EGR4;EDN3;MOG;DUSP1;SPAG6;C130074G19RIK;FNDC5;CLDN11;CARHSP1;PACS2;KLHDC8A;SST;COL6A1;RSRP1;PRR18;ZFP672
HD	Differentially Expressed Genes In Cerebellum Of 6 Mon HD Q175 Mice Vs Q20 GSE73468	36/2933	2.27036e-07	3.37906e-05	3.15303	48.2355	KANK2;SLC44A1;PLEKHB1;TSHZ2;PPM1H;TRF;LRP4;HR;ATP1A2;SRL;ADAMTS4;MOBP;GRK4;NDST3;4933434E20RIK;ARGLU1;TRP53INP2;SRSF11;MUC6;COX8A;TIA1;WSB1;2410006H16RIK;DUSP1;PABPC4;VASH1;COMMD4;GADD45G;NPAS4;FNDC5;CLDN11;LARS2;PRR18;RBIS;SCN4B;TRABD2B
HD	Genes Down-Regulated In The Astrocytes Of R6/2 Mice Vs WT At 1 Month Old GSE124846	15/609	5.18954e-07	7.12963e-05	5.5392	80.1602	PPP1R16B;TMEM88B;LYNX1;CNP;SLC44A1;MOG;LPAR1;TRF;EMP2;SRL;COCH;CLDN11;CYP26B1;PRR18;SCN4B
HD	Down-regulated Genes In Cerebellum Of 10 Mon HD Q175 Mice Vs Q20 GSE73468	27/1870	5.71784e-07	7.29433e-05	3.48015	50.0255	SLC44A1;PLEKHB1;TSHZ2;LPAR1;TRF;LRP4;HR;ATP1A2;SRL;ADAMTS4;NKAIN1;MOBP;CNTNAP5C;MROH7;RREB1;PPP1R16B;MOG;SPHK1;EMP2;DLK1;GNG13;CLDN11;PACS2;SST;PRR18;SCN4B;TRABD2B
HD	Differentially Expressed Genes In Hypothalamus/Thalamus Of HD Q175 Mice PMID26900923	12/398	9.78943e-07	0.000116559	6.66549	92.229	PPP1R16B;CLDN11;LYNX1;MOBP;PACS2;GRK4;DUSP1;TRF;PRR18;CDC7;ATP1A2;SCN4B
HD	Genes Down-Regulated In Expression In 15 Wk R6/2 HD Mice GSE38219	48/4952	1.17092e-06	0.000130704	2.66819	36.4414	CREBZF;SLC44A1;PLEKHB1;TSHZ2;LPAR1;PPM1H;HTR2C;TRF;LRP4;HR;ATP1A2;FTX;APCDD1;COCH;ADAMTS4;NKAIN1;MOBP;TRA2A;4933434E20RIK;CCNL2;JUNB;ARGLU1;RREB1;TRP53INP2;PPP1R16B;TTC14;LAG3;TIA1;LYNX1;WSB1;EDN3;MOG;DUSP1;CDC7;EMP2;GNG13;NPAS4;FNDC5;CLDN11;SMOC2;PRPF39;PACS2;SST;RSRP1;PRR18;SCN4B;TRABD2B;5031426D15RIK
HD	HD Grade 2 Markers In Human Caudate Nucleus (HG-U133A) GSE3790	24/1597	1.41706e-06	0.000148875	3.53896	47.6589	PPP1R16B;KANK2;WSB1;EGR4;SLC44A1;CAVIN1;DUSP1;SPAG6;PLEKHB1;LPAR1;C130074G19RIK;HTR2C;TRF;LRP4;ATP1A2;COCH;CLK1;MOBP;PACS2;SST;NDST3;TRA2A;RSRP1;RREB1
HD	Down-regulated Genes In Cerebellum Of 6 Mon HD Q175 Mice Vs Q20 GSE73468	22/1378	1.59725e-06	0.000158482	3.71374	49.5681	SLC44A1;DUSP1;PLEKHB1;TSHZ2;TRF;LRP4;HR;ATP1A2;SRL;NPAS4;FNDC5;ADAMTS4;CLDN11;LARS2;MOBP;4933434E20RIK;PRR18;RBIS;SCN4B;TRABD2B;TRP53INP2;MUC6
HD	Genes Changed In Striatum Of R6/2 Vs WT Mice GSE109416	44/4397	1.93885e-06	0.000181639	2.66302	35.0278	CREBZF;CNP;SLC44A1;PLEKHB1;LPAR1;PPM1H;TRF;HR;ATP1A2;COX6A1;4930470H14RIK;COCH;ADAMTS4;MOBP;NDST3;EPS8L1;2610301B20RIK;ARGLU1;RREB1;TRP53INP2;SRSF11;PPP1R16B;A130077B15RIK;TMEM88B;LYNX1;2410006H16RIK;EGR4;DUSP1;EMP2;COMMD4;NPAS4;CLK1;CLDN11;LARS2;CARHSP1;IFI27;PACS2;SST;COL6A1;A330023F24RIK;PRR18;RBIS;SCN4B;TRABD2B
HD	Down-regulated Genes In Hypothalamus/Thalamus Of HD Q175 Mice PMID26900923	10/283	2.03403e-06	0.000181639	7.72933	101.297	PPP1R16B;CLDN11;LYNX1;MOBP;PACS2;DUSP1;TRF;PRR18;ATP1A2;SCN4B
HD	Genes Up-Regulated In HD Grade 2 Markers In Human Caudate Nucleus (HG-U133A) GSE3790	16/787	2.59995e-06	0.00022112	4.56216	58.6695	KANK2;WSB1;SLC44A1;CAVIN1;DUSP1;SPAG6;PLEKHB1;LPAR1;TRF;LRP4;ATP1A2;CLK1;MOBP;PACS2;TRA2A;RREB1
HD	Genes Changed In HdhQ150 Vs WT Mice GSE139847	12/455	3.9127e-06	0.00030383	5.79089	72.104	PPP1R16B;NPAS4;COX8A;CLDN11;LYNX1;EGR4;DUSP1;NDST3;TRA2A;PRR18;JUNB;SCN4B
HD	Genes Down-Regulated In HdhQ150 Vs WT Mice GSE139847	10/316	5.41853e-06	0.000358426	6.88418	83.4754	PPP1R16B;NPAS4;COX8A;CLDN11;LYNX1;EGR4;DUSP1;PRR18;JUNB;SCN4B
HD	Genes Down-Regulated In Oligodendrocytes Of R6/2 Vs WT PMID32681824	7/142	8.80108e-06	0.000523958	10.6739	124.251	PPP1R16B;CLDN11;NKAIN1;MOBP;PACS2;MOG;SCN4B
HD	Genes Up-Regulated In The Astrocytes Of R6/2 Mice Vs WT At 1 Month Old GSE124846	9/274	1.21665e-05	0.000658468	7.09305	80.2708	TIA1;WSB1;NDST3;RSRP1;A330023F24RIK;HTR2C;FTX;CCNL1;4930470H14RIK
HD	Genes Changed In Oligodendrocytes Of R6/2 Vs WT PMID32681824	8/213	1.44986e-05	0.000746624	8.08914	90.1248	PPP1R16B;CLDN11;NKAIN1;MOBP;PACS2;MOG;TRA2A;SCN4B
HD	Down-regulated Genes In Cerebellum Of HD Q175 Mice PMID26900923	18/1117	1.46315e-05	0.000746624	3.62216	40.3231	CNP;CAVIN1;DUSP1;PLEKHB1;TSHZ2;TRF;HR;ATP1A2;GNG13;ADAMTS4;CLDN11;NKAIN1;MOBP;PACS2;SST;PRR18;JUNB;SCN4B
HD	Differentially Expressed Genes In Cerebellum Of HD Q175 Mice PMID26900923	27/2288	2.56272e-05	0.00123095	2.77108	29.2955	CREBZF;CNP;PLEKHB1;TSHZ2;PPM1H;TRF;HR;ATP1A2;MRPL33;ADAMTS4;NKAIN1;MOBP;GRK4;NDST3;JUNB;SRSF11;TIA1;WSB1;CAVIN1;DUSP1;VASH1;GNG13;CLDN11;PACS2;SST;PRR18;SCN4B
HD	Genes Up-Regulated In HD Grade 3 Markers In Human Caudate Nucleus (HG-U133A) GSE3790	20/1399	2.61904e-05	0.00123095	3.2358	34.1381	KANK2;WSB1;SLC44A1;CAVIN1;DUSP1;SPAG6;LPAR1;TRF;LRP4;EMP2;ATP1A2;GADD45G;CLK1;IFI27;COL6A1;TRA2A;CCNL1;JUNB;RREB1;SRSF11
HD	Genes Down-Regulated In Oligodendrocytes Of HD Patients Vs Control PMID32681824	9/329	5.1132e-05	0.00212376	5.85748	57.8783	WSB1;CNP;MOG;PLEKHB1;LPAR1;RSRP1;TRF;LRP4;ARGLU1
HD	Genes Down-Regulated In Expression In Cortex Of 11 Mon BACHD-deltaN17 HD Mice GSE64386	19/1373	6.68247e-05	0.00259454	3.09767	29.7793	PPP1R16B;LAG3;LYNX1;DUSP1;C130074G19RIK;LRP4;HR;EMP2;ATP1A2;VASH1;APCDD1;GNG13;NPAS4;SST;PRR18;JUNB;RREB1;SCN4B;TRP53INP2
HD	Genes Changed In Human HD Astrocytes Vs Control Astrocytes PMID32070434	24/2015	7.04754e-05	0.00262227	2.73219	26.1204	KANK2;TTC14;LYNX1;WSB1;CNP;SLC44A1;CAVIN1;DUSP1;PLEKHB1;EMP2;ATP1A2;APCDD1;COMMD4;GADD45G;CLK1;CLDN11;IFI27;MOBP;PACS2;SST;RSRP1;MROH7;CCNL2;ARGLU1
HD	HD Grade 3 Markers In Human Caudate Nucleus (HG-U133A) GSE3790	26/2291	7.34708e-05	0.00267793	2.62855	25.0202	KANK2;SLC44A1;LPAR1;HTR2C;TRF;LRP4;ATP1A2;COCH;NDST3;TRA2A;CCNL1;JUNB;RREB1;SRSF11;PPP1R16B;WSB1;EGR4;CAVIN1;DUSP1;SPAG6;C130074G19RIK;EMP2;GADD45G;CLK1;IFI27;COL6A1
OG	Definite Oligodendrocyte-Enriched Genes PMID18171944	11/129	6.29227e-11	5.619e-08	20.0414	470.754	PPP1R16B;ADAMTS4;CLDN11;TMEM88B;CNP;MOBP;SLC44A1;MOG;LPAR1;TRF;PRR18	0.000455907
OG	Top Oligodendrocyte-Expressed Genes In Humans And Mice PMID29892006	22/1051	1.48082e-08	5.54477e-06	4.98022	89.7837	PPP1R16B;TMEM88B;TIA1;KLF13;CNP;SLC44A1;MOG;PLEKHB1;LPAR1;TRF;LRP4;ATP1A2;COX6A1;CLK1;ADAMTS4;CLDN11;CARHSP1;MOBP;RSRP1;4933434E20RIK;CCNL1;SRSF11
OG	Myelinating Oligodendrocyte-Enriched Genes In Mouse Cortex PMID25186741	1939-06-01	4.57714e-08	1.36246e-05	37.2334	629.229	CLDN11;MOG;PLEKHB1;TRF;PRR18;TRP53INP2
OG	Oligodendrocyte Gene Markers PMID17151600	1977-07-01	1.39886e-07	2.27124e-05	20.6531	325.957	TMEM88B;SLC44A1;PACS2;CNP;MOBP;MOG;PLEKHB1
OG	Top 20 Oligodendrocyte-Enriched Genes PMID26060301	2022-04-22	4.51815e-06	0.00032864	44.6218	549.178	CLDN11;MOBP;LPAR1;TRF
OG	Top Oligodendrocyte-Enriched Genes In Humans And Mice PMID29892006	18/1035	5.16959e-06	0.000355111	3.93129	47.8544	PPP1R16B;TMEM88B;CNP;SLC44A1;MOG;PLEKHB1;LPAR1;TRF;LRP4;HR;ADAMTS4;CLDN11;NKAIN1;CARHSP1;MOBP;PACS2;PRR18;TRP53INP2
OG	Top Oligodendrocyte-Specific Genes In Humans And Mice PMID29892006	18/1055	6.72985e-06	0.000429268	3.85138	45.8659	PPP1R16B;TMEM88B;KLF13;CNP;SLC44A1;MOG;PLEKHB1;LPAR1;TRF;HR;ADAMTS4;CLDN11;NKAIN1;CARHSP1;MOBP;PACS2;PRR18;TRP53INP2
OG	Genes Changed In Brain Vs Spinal Cord Derived OPCs From P7 Mice PMID30078729	22/1517	7.5924e-06	0.000467587	3.34319	39.4108	PPP1R16B;DRAXIN;CNP;EDN3;MOG;SPHK1;PLEKHB1;LPAR1;C130074G19RIK;COCH;DLK1;GADD45G;ADAMTS4;CLDN11;SMOC2;CARHSP1;CYP26B1;MOBP;PACS2;FAM180A;PRR18;RREB1
OG	Genes Down-Regulated In Brain Vs Spinal Cord Derived OPCs From P7 Mice PMID30078729	14/688	1.15841e-05	0.000646537	4.48641	50.992	PPP1R16B;CNP;MOG;PLEKHB1;LPAR1;DLK1;GADD45G;ADAMTS4;CLDN11;SMOC2;CARHSP1;MOBP;PACS2;PRR18
OG	Markers Present In Oligo Opaline Oligodendrocytes PMID26727548	2022-03-15	5.76986e-05	0.00228999	49.7125	485.208	CLDN11;MOG;MOBP
Other	Cortex RNA M7 Module (Black) PMID26900923	9/124	1.55229e-08	5.54477e-06	16.4698	296.142	TMEM88B;NKAIN1;CARHSP1;CNP;SLC44A1;MOG;PLEKHB1;LPAR1;TRF	0.00118684
Other	VLMC Vascular And Leptomeningeal Cell-Enriched Genes PMID30078729	31/2194	1.00649e-07	1.79758e-05	3.53004	56.8747	ATP5MD;KANK2;CNP;LPAR1;ATP1A2;COX6A1;MRPL33;TRA2A;FAM180A;CCNL2;CCNL1;JUNB;ARGLU1;SRSF11;COX8A;TTC14;TIA1;WSB1;2410006H16RIK;KLF13;EDN3;CAVIN1;DUSP1;CLK1;CLDN11;LARS2;IFI27;PACS2;COL6A1;RSRP1;RBIS
Other	Top Astrocyte-Expressed Genes In Humans And Mice PMID29892006	17/1041	2.20596e-05	0.0010944	3.64327	39.0623	TTC14;TIA1;WSB1;CNP;SLC44A1;DUSP1;PLEKHB1;LRP4;EMP2;ATP1A2;CLK1;RSRP1;CCNL2;CCNL1;ARGLU1;TRP53INP2;SRSF11
Other	Genes Changed In The Heart Of Dox Treated FRDAkd Mice At 12 Wk GSE98790	13/657	3.26603e-05	0.00142271	4.31831	44.6053	COX8A;LYNX1;SPHK1;PABPC4;LPAR1;COX6A1;SRL;GADD45G;FNDC5;CARHSP1;COL6A1;JUNB;SCN4B
Other	Striatum RNA M47 Module (Bisque4) PMID26900923	6/125	4.60479e-05	0.00195813	10.2805	102.659	ADAMTS4;NKAIN1;CNP;SLC44A1;MOG;PLEKHB1
Other	Hypoxia-related Gene Module From Cerebral Cortex PMID18849986	1943-04-01	7.01523e-05	0.00262227	20.5729	196.777	EGR4;DUSP1;CCNL1;JUNB
