## Supplemental Files 1-8 for "Transmembrane protein 184B (TMEM184B) promotes expression of synaptic gene networks in the mouse hippocampus": Additional File 8 - aDRG comp.xlsx

### Sheet: MB_common_DEG_aDRG_5mo_hippo
Additional File 8. All genes identified as differentially expressed in both adult dorsal root ganglia and hippocampus of Tmem184b-mutant mice compared to wild type mice.
GeneID	log2FC_H	PercWT_H	GeneID2	Log2FC_D	PercWT_D
Tmem184b	-4.92417	0.0329365	Tmem184b	-3.57885	0.0836873
Tmem181c-ps	-0.6641	0.631082	Tmem181c-ps	0.942332	1.92163
Sst	-0.626659	0.647675	Sst	-1.87763	0.27213
Rsrp1	-0.578168	0.669814	Rsrp1	0.39592	1.31578
Abca8a	-0.488511	0.71276	Abca8a	0.3634	1.28645
Rian	-0.470759	0.721585	Rian	0.375088	1.29692
Ly86	-0.39696	0.759457	Ly86	-0.531011	0.69207
Pkdcc	-0.39482	0.760584	Pkdcc	0.707784	1.63329
Dync1i2	-0.373088	0.772128	Dync1i2	-0.291532	0.817034
Bmp1	-0.313085	0.804919	Bmp1	0.574766	1.48944
Zcchc18	-0.248407	0.841825	Zcchc18	-0.300522	0.811959
Rasgef1a	0.206531	1.15391	Rasgef1a	-0.39627	0.75982
Rpl27	0.281383	1.21536	Rpl27	0.937232	1.91485
Hras	0.285123	1.21851	Hras	-0.577151	0.670286
Spock2	0.299707	1.23089	Spock2	-0.352521	0.783214
Ssbp3	0.299728	1.23091	Ssbp3	-0.418626	0.748137
Adgrg1	0.306098	1.23636	Adgrg1	-0.324367	0.798649
Cbarp	0.311816	1.24127	Cbarp	-0.624065	0.64884
Arhgdia	0.316957	1.2457	Arhgdia	-0.247319	0.84246
Nrxn2	0.338019	1.26402	Nrxn2	-0.481548	0.716209
Tmem151b	0.346709	1.27166	Tmem151b	-0.485413	0.714292
Rps2	0.347147	1.27204	Rps2	-0.348832	0.785219
Prkce	0.352751	1.27699	Prkce	-0.452468	0.730792
Cadm1	0.364997	1.28788	Cadm1	-0.491113	0.711476
Vash1	0.389002	1.30949	Vash1	-0.351513	0.783762
Golga7b	0.391441	1.3117	Golga7b	-0.35237	0.783296
Gnl1	0.403882	1.32306	Gnl1	-0.378792	0.769081
Tnr	0.407853	1.32671	Tnr	-0.990873	0.503173
Rmrp	0.411101	1.3297	Rmrp	0.853519	1.8069
Ube2r2	0.413957	1.33233	Ube2r2	-0.379987	0.768444
Fbln1	0.418592	1.33662	Fbln1	0.762406	1.69632
Ksr2	0.444714	1.36104	Ksr2	-0.400093	0.757809
Malat1	0.449178	1.36526	Malat1	0.508929	1.42299
Eno1	0.450736	1.36674	Eno1	-0.444502	0.734838
Adgrf5	0.452213	1.36814	Adgrf5	-0.436039	0.739161
Dynll2	0.457928	1.37357	Dynll2	-0.289638	0.818107
Sv2c	0.473417	1.38839	Sv2c	-0.337749	0.791275
Kcnk12	0.478968	1.39375	Kcnk12	-0.544353	0.685699
Syt11	0.490047	1.40449	Syt11	-0.236015	0.849087
Tsku	0.497787	1.41205	Tsku	1.00106	2.00147	*Wnt signaling inhibitor, competes with Wnt2b for binding to Fz4
Thbs4	0.525125	1.43906	Thbs4	0.643206	1.5618	*thrombospondin 4, promotes synaptogenesis in spinal cord and can increase pain
F13a1	0.639662	1.55796	F13a1	0.734431	1.66374	coagulation factor
Bc1	0.715224	1.64174	Bc1	0.749881	1.68165	noncoding RNA (??), regulates synaptic plasticity, excitability
Ndufs5	0.874913	1.8339	Ndufs5	-1.26225	0.416894

### Sheet: Sheet1
GeneID	log2FC_H	PercWT_H	GeneID2	Log2FC_D	PercWT_D
Tmem184b	-4.92417	0.0329365	Tmem184b	-3.57885	0.0836873
Sst	-0.626659	0.647675	Sst	-1.87763	0.27213
Ly86	-0.39696	0.759457	Ly86	-0.531011	0.69207
Dync1i2	-0.373088	0.772128	Dync1i2	-0.291532	0.817034
Zcchc18	-0.248407	0.841825	Zcchc18	-0.300522	0.811959
Rmrp	0.411101	1.3297	Rmrp	0.853519	1.8069
Fbln1	0.418592	1.33662	Fbln1	0.762406	1.69632
Malat1	0.449178	1.36526	Malat1	0.508929	1.42299
Tsku	0.497787	1.41205	Tsku	1.00106	2.00147
Thbs4	0.525125	1.43906	Thbs4	0.643206	1.5618
F13a1	0.639662	1.55796	F13a1	0.734431	1.66374
Bc1	0.715224	1.64174	Bc1	0.749881	1.68165
